# A Cytokine Receptor Signaling Atlas Reveals How STAT Mosaics Fine-Tune T Cell Function

**DOI:** 10.64898/2026.08.19.745852

**Authors:** Pingdong Tao, Ruchir Rastogi, Hua Jiang, Yang Zhao, Leon L. Su, Kevin Jude, Anshul Kundaje, K. Christopher Garcia

## Abstract

The extent to which JAK/STAT cytokine signaling is functionally redundant or selective remains debated. Here we engineered a “double” orthogonal IL-2/IL-2Rβ/γc ternary system enabling programmable, interference-free activation of each of the 36 mammalian cytokine receptors, and their downstream six STATs, in T cells. At the membrane-proximal level, comprehensive phospho-signaling profiling revealed that while each receptor activates a dominant STAT, unique STAT activation fingerprints derived from combinatorial biases fine-tune nuanced T cell fates. At the membrane-distal level, single-cell transcriptomic atlas of all cytokine receptors confirmed that these STAT mosaics sensitively specify non-redundant transcriptional programs. STAT5-dominant receptors drove proliferative expansion at the expense of stemness; STAT3-driven programs instructed a continuum from stem cell memory to terminal effector states with preserved cytotoxic capacity and mediated superior curative antitumor responses; while other STATs specified highly restricted phenotypes. These findings decode a STAT signaling vocabulary that defines the intrinsic functional bandwidth of natural cytokines.
