## Supplement Table 1 for "A Cytokine Receptor Signaling Atlas Reveals How STAT Mosaics Fine-Tune T Cell Function"

### Sheet: Human ortho system
Name	Sequence
Human wild type IL-2Rβ ECD	AVNGTSQFTCFYNSRANISCVWSQDGALQDTSCQVHAWPDRRRWNQTCELLPVSQASWACNLILGAPDSQKLTTVDIVTLRVLCREGVRWRVMAIQDFKPFENLRLMAPISLQVVHVETHRCNISWEISQASHYFERHLEFEARTLSPGHTWEEAPLLTLKQKQEWICLETLTPDTQYEFQVRVKPLQGEFTTWSPWSQPLAFRTKPAALGKDT
Human ortho IL-2Rβ ECD	AVNGTSQFTCFYNSRANISCVWSQDGALQDTSCQVHAWPDRRRWNQTCELLPVSQASWACNLILGAPDSQKLTTVDIVTLRVLCREGVRWRVMAIQDFKPFENLRLMAPISLQVVHVETHRCNISWEISQASDFFERHLEFEARTLSPGHTWEEAPLLTLKQKQEWICLETLTPDTQYEFQVRVKPLQGEFTTWSPWSQPLAFRTKPAALGKDT
Human wild type γc ECD	PLPEVQCFVFNVEYMNCTWNSSSEPQPTNLTLHYWYKNSDNDKVQKCSHYLFSEEITSGCQLQKKEIHLYQTFVVQLQDPREPRRQATQMLKLQNLVIPWAPENLTLHKLSESQLELNWNNRFLNHCLEHLVQYRTDWDHSWTEQSVDYRHKFSLPSVDGQKRYTFRVRSRFNPLCGSAQHWSEWSHPIHWGSNTSKENPFLFALEA
Human ortho γc ECD	PLPEVQCFVFNVEYMNCTWNSSSEPQPTNLTLHYWYKNSDNDKVQKCSHYLFSEEITSGCQLQKKEIHLYQTFVVQLQDPREPRRQATQMLKLEDLVIPWAPENLTLHKLSESQLELNWNNRFLNHCLEHLVQYRTDWDHSWTEQSVDYRHKFSLPSVDGQKRYTFRVRSRFNQYCGNAQHWSEWSHPIHWGSNTSKENPFLFALEA
Human wild type IL-2	APTSSSTKKTQLQLEHLLLDLQMILNGINNYKNPKLTRMLTFKFYMPKKATELKHLQCLEEELKPLEEVLNLAQSKNFHLRPRDLISNINVIVLELKGSETTFMCEYADETATIVEFLNRWITFCQSIISTLT
Human single-ortho IL-2 (1A1)	APTSSSTKKTQLQLSQLLVLLQQILNGINNYKNPKLTRMLTFKFYMPKKATELKHLQCLEEELKPLEEVLNLAQSKNFHLDPRDLISNINVIVLELKGSETTFMCEYADETATIVEFLNRWITFCQSIISTLT
Human double-ortho IL-2 (1A1-R)	APTSSSTKKTQLQLSQLLVLLQQILNGINNYKNPKLTRMLTFKFYMPKKATELKHLQCLEEELKPLEEVLNLAQSKNFHLDPRDLISNINVIVLELKGSETTFMCEYADETATIVEFLNRWITFCRSIISTLT
Human IL-2Rβ Box region	NCRNTGPWLKKVLKCNTPDPSKFFSQLSSEHGGDVQKWLSSPFPSSSFSPGGLAPEISPLEVLERDKVTQLLL
Human γc Box region	ERTMPRIPTLKNLEDLVTEYHGNFSAWSGVSKGLAESLQPDYSERLCLVSEIPPKGGALGEGPGAS

### Sheet: Mouse ortho system
Name	Sequence
Mouse wild type IL-2Rβ ECD	AVKNCSHLECFYNSRANVSCMWSHEEALNVTTCHVHAKSNLRHWNKTCELTLVRQASWACNLILGSFPESQSLTSVDLLDINVVCWEEKGWRRVKTCDFHPFDNLRLVAPHSLQVLHIDTQRCNISWKVSQVSHYIEPYLEFEARRRLLGHSWEDASVLSLKQRQQWLFLEMLIPSTSYEVQVRVKAQRNNTGTWSPWSQPLTFRTRPADPMKE
Mouse ortho IL-2Rβ ECD	AVKNCSHLECFYNSRANVSCMWSHEEALNVTTCHVHAKSNLRHWNKTCELTLVRQASWACNLILGSFPESQSLTSVDLLDINVVCWEEKGWRRVKTCDFHPFDNLRLVAPHSLQVLHIDTQRCNISWKVSQVSDFIEPYLEFEARRRLLGHSWEDASVLSLKQRQQWLFLEMLIPSTSYEVQVRVKAQRNNTGTWSPWSQPLTFRTRPADPMKE
Mouse wild type γc ECD	PLPEVQCFVFNIEYMNCTWNSSSEPQATNLTLHYRYKVSDNNTFQECSHYLFSKEITSGCQIQKEDIQLYQTFVVQLQDPQKPQRRAVQKLNLQNLVIPRAPENLTLSNLSESQLELRWKSRHIKERCLQYLVQYRSNRDRSWTELIVNHEPRFSLPSVDELKRYTFRVRSRYNPICGSSQQWSKWSQPVHWGSHTVEENPSLFALEA
Mouse ortho γc ECD	PLPEVQCFVFNIEYMNCTWNSSSEPQATNLTLHYRYKVSDNNTFQECSHYLFSKEITSGCQIQKEDIQLYQTFVVQLQDPQKPQRRAVQKLNLEDLVIPRAPENLTLSNLSESQLELRWKSRHIKERCLQYLVQYRSNRDRSWTELIVNHEPRFSLPSVDELKRYTFRVRSRYNPYCGSSQQWSKWSQPVHWGSHTVEENPSLFALEA
Mouse wild type IL-2	APTSSSTSSSTAEAQQQQQQQQQQQQHLEQLLMDLQELLSRMENYRNLKLPRMLTFKFYLPKQATELKDLQCLEDELGPLRHVLDLTQSKSFQLEDAENFISNIRVTVVKLKGSDNTFECQFDDESATVVDFLRRWIAFCQSIISTSPQ
Mouse single-ortho IL-2 (1A1)	APTSSSTSSSTAEAQQQQQQQQQQQQHLDNLLILLQVLLSRMENYRNLKLPRMLTFKFYLPKQATELKDLQCLEDELGPLRHVLDLTQSKSFQLEDAENFISNIRVTVVKLKGSDNTFECQFDDESATVVDFLRRWIAFCQSIISTSPQ
Mouse double-ortho IL-2 (1A1-R)	APTSSSTSSSTAEAQQQQQQQQQQQQHLDNLLILLQVLLSRMENYRNLKLPRMLTFKFYLPKQATELKDLQCLEDELGPLRHVLDLTQSKSFQLEDAENFISNIRVTVVKLKGSDNTFECQFDDESATVVDFLRRWIAFCRSIISTSPQ
Mouse IL-2Rβ Box region	KCRYLGPWLKTVLKCHIPDPSEFFSQLSSQHGGDLQKWLSSPVPLSFFSPSGPAPEISPLEVLDGDSKAVQLLLL
Mouse γc Box region	ERMPPIPPIKNLEDLVTEYQGNFSAWSGVSKGLTESLQPDYSERFCHVSEIPPKGGALGEGPGGS

### Sheet: Receptors
	Mouse cytokine receptors	TM	Box region (Box1 + Box2)	pSTAT region (underlined)
1	EpoR	LILTLSLILVLISLLLTVLALLS	HRRTLQQKIWPGIPSPESEFEGLFTTHKGNFQLWLLQRDGCLWWSPGSSFPEDPPAHLEVLSEPR	WAVTQAGDPGADDEGPLLEPVGSEHAQDTYLVLDKWLLPRTPCSENLSGPGGSVDPVTMDEASETSSCPSDLASKPRPEGTSPSSFEYTILDPSSQLLCPRALPPELPPTPPHLKYLYLVVSDSGISTDYSSGGSQGVHGDSSDGPYSHPYENSLVPDSEPLHPGYVACS
2	GhR	FPWFLIIIFGIFGVAVMLFVVIFS	KQQRIKMLILPPVPVPKIKGIDPDLLKEGKLEEVNTILGIHDNYKPDFYNDDSWVEFIELDIDE	ADVDEKTEGSDTDRLLSNDHEKSAGILGAKDDDSGRTSCYDPDILDTDFHTSDMCDGTLKFAQSQKLNMEADLLCLDQKNLKNLPYDASLGSLHPSITQTVEENKPQPLLSSETEATHQLASTPMSNPTSLANIDFYAQVSDITPAGGVVLSPGQKIKAGIAQGNTQREVATPCQENYSMNSAYFCESDAKKCIAVAPRMEATSCIKPSFNQEDIYITTESLTTTAQMSETADIAPDAEMSVPDYTTVHTVQSPRGLILNATALPLPDKKNFPSSCGYVSTDQLNKIMQ
3	PrlR	TTVWIIVAVLSAVICLIMVWAVAL	KGYSMMTCIFPPVPGPKIKGFDTHLLEKGKSEELLSALGCQDFPPTSDCEDLLVEFLEVDD	NEDERLMPSHSKEYPGQGVKPTHLDPDSDSGHGSYDSHSLLSEKCEEPQAYPPAFHIPEITEKPENPEANIPPTPNPQNNTPNCHTDTSKSTTWPLPPGQHTRRSPYHSIADVCKLAGSPGDTLDSFLDKAEENVLKLSEDAGEEEVAVQEGAKSFPSDKQNTSWPPLQEKGPIVYAKPPDYVEIHKVNKDGVLSLLPKQRENHQTENPGVPETSKEYAKVSGVTDNNILVLVPDSRAQNTALLEESAKKVPPSLEQNQSEKDLASFTATSSNCRLQLGRLDYLDPTCFMHSFH
4	TpoR	ITLVTALLLVLSLSALLGLLLL	KWQFPAHYRRLRHALWPSLPDLHRVLGQYLRDTAALSPSKATVTDSCEEVEPSLLEILPKSSESTPLPL	CPSQPQMDYRGLQPCLRTMPLSVCPPMAETGSCCTTHIANHSYLPLSYWQQP
5	LepR	LYVIVPIIISSCVLLLGTLLI	SHQRMKKLFWDDVPNPKNCSWAQGLNFQKPETFEHLFTKHAESVIFGPLLLEPEPISEEISVDTAWKNKDE	MVPAAMVSLLLTTPDPESSSICISDQCNSANFSGSQSTQVTCEDECQRQPSVKYATLVSNDKLVETDEEQGFIHSPVSNCISSNHSPLRQSFSSSSWETEAQTFFLLSDQQPTMISPQLSFSGLDELLELEGSFPEENHREKSVCYLGVTSVNRRESGVLLTGEAGILCTFPAQCLFSDIRILQERCSHFVENNLSLGTSGENFVPYMPQFQTCSTHSHKIMENKMCDLTV
6	GCSFR	LNIFLGILCLVLLSTTCVVTWLCC	KRRGKTSFWSDVPDPAHSSLSSWLPTIMTEETFQLPSFWDSSVPSITKITELEEDKKPTHWD	SESSGNGSLPALVQAYVLQGDPREISNQSQPPSRTGDQVLYGQVLESPTSPGVMQYIRSDSTQPLLGGPTPSPKSYENIWFHSRPQETFVPQPPNQEDDCVFGPPFDFPLFQGLQVHGVEEQGGF
7	Common γ chain	VLIPVGTMGLIITLIFVYCWL	ERMPPIPPIKNLEDLVTEYQGNFSAWSGVSKGLTESLQPDYSERFCHVSE	IPPKGGALGEGPGGSPCSLHSPYWPPPCYSLKPEA
8	IL-2Rβ	ILPMSWLRYLLLVLGCFSGFFSCVYILV	KCRYLGPWLKTVLKCHIPDPSEFFSQLSSQHGGDLQKWLSSPVPLSFFSPSGPAPEISPLEVLDGDSK	AVQLLLLQKDSAPLPSPSGHSQASCFTNQGYFFFHLPNALEIESCQVYFTYDPCVEEEVEEDGSRLPEGSPHPPLLPLAGEQDDYCAFPPRDDLLLFSPSLSTPNTAYGGSRAPEERSPLSLHEGLPSLASRDLMGLQRPLERMPEGDGEGLSANSSGEQASVPEGNLHGQDQDRGQGPILTLNTDAYLSLQELQAQDSVHLI
9	IL-4R	LPLGVTISCLCIPLFCLFCYFSIT	KIKKIWWDQIPTPARSPLVAIIIQDAQVPLWDKQTRSQESTKYPHWKTCLDKLLPCLLKHRVKK	KTDFPKAAPTKSLQSPGKAGWCPMEVSRTVLWPENVSVSVVRCMELFEAPVQNVEEEEDEIVKEDLSMSPENSGGCGFQESQADIMARLTENLFSDLLEAENGGLGQSALAESCSPLPSGSGQASVSWACLPMGPSEEATCQVTEQPSHPGPLSGSPAQSAPTLACTQVPLVLADNPAYRSFSDCCSPAPNPGELAPEQQQADHLEEEEPPSPADPHSSGPPMQPVESWEQILHMSVLQHGAAAGSTPAPAGGYQEFVQAVKQGAAQDPGVPGVRPSGDPGYKAFSSLLSSNGIRGDTAAAGTDDGHGGYKPFQNPVPNQSPSSVPLFTFGLDTELSPSPLNSDPPKSPPECLGLELGLKGGDWVKAPPPADQVPKPFGDDLGFGIVYSSLTCHLCGHL…
10	IL-7R	PVLPSVTILSLFSVFLLVILAHVLW	KKRIKPVVWPSLPDHKKTLEQLCKKPKTSLNVSFNPESFLDCQIHEVKGVE	ARDEVESFLPNDLPAQPEELETQGHRAAVHSANRSPETSVSPPETVRRESPLRCLARNLSTCNAPPLLSSRSPDYRDGDRNRPPVYQDLLPNSGNTNVPVPVPQPLPFQSGILIPVSQRQPISTSSVLNQEEAYVTMSSFYQNK
11	IL-9R	ASILVVVPIFLLLTGFVHLLF	KLSPRLKRIFYQNIPSPEAFFHPLYSVYHGDFQSWTGARRAGPQARQNGVSTSSAGSESSIWEAVATL	TYSPACPVQFACLKWEATAPGFPGLPGSEHVLPAGCLELEGQPSAYLPQEDWAPLGSARPPPPDSDSGSSDYCMLDCCEECHLSAFPGHTESPELTLAQPVALPVSSRA
12	IL-21R	MLLLLAVLIIVLVFMGLKIHL	PWRLWKKIWAPVPTPESFFQPLYREHSGNFKKWVNTPFTASSIELVPQSSTTTSALHLSLYPA	KEKKFPGLPGLEEQLECDGMSEPGHWCIIPLAAGQAVSAYSEERDRPYGLVSIDTVTVGDAEGLCVWPCSCEDDGYPAMNLDAGRESGPNSEDLLLVTDPAFLSCGCVSGSGLRLGGSPGSLLDRLRLSFAKEGDWTADPTWRTGSPGGGSESEAGSPPGLDMDTFDSGFAGSDCGSPVETDEGPPRSYLRQWVVRTPPPVDSGAQSS
13	IL-13Rα1	FYTTMLLTIPVFVAVAVIILLFYL	KRLKIIIFPPIPDPGKIFKEMFGDQNDDTLHWKKYDIYEKQSKEETDSVVLIENLK	KAAP
14	TSLPR	LLPLGCGLAALLTLSLLLAAL	RLRRVKDALLPCVPDPSGSFPGLFEKHHGNFQAWIADAQATAPPARTEEEDDLIHTKAKRVEPEDGTSLCTVPR	PPSFEPRGPGGGAMVSVGGATFMVGDSGYMTL
15	Common β chain	VMPTLWIVLILVFLILTLLLIL	RFGCVSVYRTYRKWKEKIPNPSKSLLFQDGGKGLWPPGSMAAFATKNPALQGPQSRLLAEQQGESYAHLE	DNNVSPLTIEDPNIIRVPPSGPDTTPAASSESTEQLPNVQVEGPTPNRPRKQLPSFDFNGPYLGPPQSHSLPDLPDQLGSPQVGGSLKPALPGSLEYMCLPPGGQAQLVPLSQVMGQGQAMDVQCGSSLETSGSPSVEPKENPPVELSMEEQEARDNPVTLPISSGGPEGSMMASDYVTPGDPVLTLPTGPLSTSLGPSLGLPSAQSPSLCLKLPRVPSGSPALGPPGFEDYVELPPSVSQAAKSPPGHPAPPVASSPTVIPGEPREEVGPASPHPEGLLVLQQVGDYCFLPGLGPGSLSPHSKPPSPSLCSETEDLVQDLSVKKFPYQPMPQAPAIQFFKSLKHQDYLSLPPWDNSQSGKVC
16	IL-3Rα	TALVTSVATVLGAGLVAAGLLLWW	RKSLLYRLCPPIPRLRLPLAGEMVVWEPALEDCEVTPV	TDA
17	IL-5Rα	LIVLPTAACFVLLIFSLICRVC	HLWTRLFPPVPAPKSNIKDLPVVTEYEKPSNETKIEVVHCVEEVGFEVM	GNSTF
18	GMCSFRα	GALLYAVTACAVLLCALALGV	TCRRFEVTRRLFPPIPGIRDKVSDDVRVNPETLRKDLL	QP
19	gp130	AIVVPVCLAFLLTTLLGVLFCF	NKRDLIKKHIWPNVPDPSKSHIAQWSPHTPPRHNFNSKDQMYSDGNFTDVSVVEIEANN	KKPCPDDLKSVDLFKKEKVSTEGHSSGIGGSSCMSSSRPSISSNEENESAQSTASTVQYSTVVHSGYRHQVPSVQVFSRSESTQPLLDSEERPEDLQLVDSVDGGDEILPRQPYFKQNCSQPEACPEISHFERSNQVLSGNEEDFVRLKQQQVSDHISQPYGSEQRRLFQEGSTADALGTGADGQMERFESVGMETTIDEEIPKSYLPQTVRQGGYMPQ
20	LIFR	VGLIIAILIPVAVAVIVGVVTSILC	YRKREWIKETFYPDIPNPENCKALQFQKSVCEGSNALKTLEMNPCTPNNVEVLESRS	IVPKIEDTEIISPVAERPGERSEVDPENHVVVSYCPPIIEEEITNPAADEVGGASQVVYIDVQSMYQPQAKAEEEQDVDPVVVAGYKPQMRLPISPAVEDTAAEDEEGKTAGYRPQANVNTWNLVSPDSPRSTDSNNEVVSFGSPCSINSRQFLIPPKDEDSPKSNGGGWSFTNFFQNKPND
21	OSMR	LLQIILPMTLCVLLSIIVCYW	KSQWVKEKCYPDIPNPYKSSILSLIKSKKNPHLIMNVKDCIPDVLEVINKAE	GSKTQCVGSGKLHIEDVPTKPPIVPTEKDSSGPVPCIFFENFTYDQSAFDSGSHGLIPGPLKDTAHQLGLLAPPNKFQNVLKNDYMKPLVESPTEETSLIYVSQLASPMCGDKDTLATEPPVPVHGSEYKRQMVVPGSLASPSLKEDNSLTSTVLLGQGEQ
22	IL-27Rα	ALPWFLSLWGLLLMGCGLSLA	STRCLQARCLHWRHKLLPQWIWERVPDPANSNSGQPYIKEVSLPQPPKDGPILEVEEVELQPVVESPKASA	PIYSGYEKHFLPTPEELGLLV
23	IL-31Rα	LSISVFEIVLLTSLVGGGLLL	LSIKTVTFGLRKPNRLTPLCCPDVPNPAESSLATWLGDGFKKSNMKETGNSGDTEDVVLKPCPVPADLIDKLVV	NFENFLEVVLTEEAGKGQASILGGEANEYVTSPSRPDGPPGKSFKEPSVLTEVASEDSHSTCSRMADEAYSELARQPSSSCQSPGLSPPREDQAQNPYLKNSVTTREFLVHENIPEHSKGEV
24	IL-12Rβ1	RLSIIFASLGSFASVLLVGSLGYIGL	NRAAWHLCPPLPTPCGSTAVEFPGSQGKQAWQWCNPEDFPEVLYPRDALVVEMP	GDRGDGTESPQAAPECALDTRRPLETQRQRQVQALSEARRLGLAREDCPRGDLAHVTLPLLLGGVTQGASVLDDLWRTHKTAEPGPPTLGQEA
25	IL-12Rβ2	WKAFVISSICIAIITVGTFSI	RYFRQKAFTLLSTLKPQWYSRTIPDPANSTWVKKYPILEEKIQLPTDNLLMAWPTPEEPEPLIIHEVLYHMIPV	VRQPYYFKRGQGFQGYSTSKQDAMYIANPQATGTLTAETRQLVNLYKVLESRDPDSKLANLTSPLTVTPVNYLPSHEGYLPSNIEDLSPHEADPTDSFDLEHQHISLSIFASSSLRPLIFGGERLTLDRLKMGYDSLMSNEA
26	IL-23R	LLSGMVFLAIMLPIFSLIGIF	NRSLRIGIKRKVLLMIPKWLYEDIPNMENSNVAKLLQEKSVFENDNASEQALYVDPVLTEISEISPLEHKP	TDYKEERLTGLLETRDCPLGMLSTSSSVVYIPDLNTGYKPQVSNVPPGGNLFINRDERDPTSLETTDDHFARLKTYPNFQFSASSMALLNKTLILDELCLVLNQGEFNSLDIKNSRQEETSIVLQSDSPSETIPAQTLLSDEFVSCLAIGNEDLPSINSYFPQNVLESHFSRISLFQK
27	IFNAR1	IWIITGLGVVFFSVMVLYAL	RSVWKYLCHVCFPPLKPPRSIDEFFSEPPSKNLVLLTAEEHTERCFIIEN	TDTVAVEVKHAPEEDLRKYSSQTSQDSGNYSNEEEESVGTESGQAVLSKAPCGGPCSVPSPPGTLEDGTCFLGNEKYLQSPALRTEPALLC
28	IFNAR2	IVGITTSCLVVMVFVSTIVML	KRIGYICLKDNLPNVLNFRHFLTWIIPERSPSEAIDRLEIIPTN	KKKRLWNYDYEDGSDSDEEVPTASVTGYTMHGLTGKPLQQTSDTSASPEDPLHEEDSGAEESDEAGAGAGAEPELPTEAGAGPSEDPTGPYERRKSVLEDSFPREDNSSMDEPGDNIIFNVNLNSVFLRVLHDEDASETLSLEEDTILLDEGPQRTESDLRIAGGDRTQPPLPSLPSQDLWTEDGSSEKSDTSDSDADVGDGYIMR
29	IFNGR1	IWILVVAPLTVFTVVILVFAY	WYTKKNSFKRKSIMLPKSLLSVVKSATLETKPESKYSLVTPHQPAVL	ESETVICEEPLSTVTAPDSPEAAEQEELSKETKALEAGGSTSAMTPDSPPTPTQRRSFSLLSSNQSGPCSLTAYHSRNGSDSGLVGSGSSISDLESLPNNNSETKMAEHDPPPVRKAPMASGYDKPHMLVDVLVDVGGKESLMGYRLTGEAQELS
30	IFNGR2	ILIPLGIFALLLGLTGACFTLFL	KYQSRVKYWFQAPPNIPEQIEEYLKDPDQFILEVLDKDGSPKEDSWDSVSIISSPE	KERDDVLQTP
31	IFNLR1	VLAMPSLLLLLIAAVAAGVAW	KIMKGNPWFQGVKTPRALDFSEYRYPVATFQPSGPEFSDDLILCPQKELT	IRNRPAPQVRNPATLQAGPERDSTEDEDEDTDYDDDGDSVQPYLERPLFISEKPRVMEHSETDESGVDSGGPWTSPVGSDGSSAWDSSDRSWSSTGDSSYKDEVGSSSCLDRKEPDQAPCGDWLQEALPCLEFSEDLGTVEEPLKDGLSGWRISGSLSSKRDLAPVEPPVSLQTLTFCWVNNPEGEEEQEDEEEEEEEEEEEDWESEPKGSNAGCWGTSSVQRTEVRGRMLGDYLVR
32	IL-10Rβ	WIVAIILIVSVLVVFLFLLGC	FVVLWLIYKKTKHTFRSGTSLPQHLKEFLGHPHHSTFLLFSFPPPEEAEVFDKLSIISEESEGS	KQSPEDNCASEPPSDPGPRELESKDEAPSPPHDDPKLLTSTSEV
33	IL-10Rα	LVISMLLFCGILVCLVLQWYI	RHPGKLPTVLVFKKPHDFFPANPLCPETPDAIHIVDLEVFPK	VSLELRDSVLHGSTDSGFGSGKPSLQTEESQFLLPGSHPQIQGTLGKEESPGLQATCGDNTDSGICLQEPGLHSSMGPAWKQQLGYTHQDQDDSDVNLVQNSPGQPKYTQDASALGHVCLLEPKAPEEKDQVMVTFQGYQKQTRWKAEAAGPAECLDEEIPLTDAFDPELGVHLQDDLAWPPPALAAGYLKQESQGMASAPPGTPSRQWNQLTEEWSLLGVVSCEDLSIESWRFAHKLDPLDCGAAPGGLLDSLGSNLVTLPLISSLQVEE
34	IL-20Rα	VIFWYVFLTSVIVFLFSAIGY	LVYRYIHVGKEKHPANLVLIYRNEIGTRVFEPTETITLNFITFSMLDDT	KISPKDMNLLDKSSDDISVNDPEHNEAWEPHWEEVEGQHLGCSSHLMDAVCGAEQRDGDTSLTQHGWLNSTIPTGETDTEPQYKVLSDFYGEGEIQLSCEPEEAARTEKISEPLVTSANLDPQLEDLHHLGQEHTVSEDGPEEETSITVVDWDPQTGRLCIPSLPIFGRDPENYGHYERDQLLEGGLLSRLYENQAPDKPEKENENCLTRFMEEWGLHVQMES
35	IL-22Rα	FSGAVLFSMGFLVGLLCYLGY	KYITKPPVPPNSLNVQRVLTFQPLRFIQEHVLIPVLDLSGP	SSLPQPIQYSQVVVSGPREPPGAVWRQSLSDLTYVGQSDVSILQPTNVPAQQTLSPPSYAPKAVPEVQPPSYAPQVASDAKALFYSPQQGMKTRPATYDPQDILDSCPASYAVCVEDSGKDSTPGILSTPKYLKTKGQLQEDTLVRSCLPGDLSLQKVTSLGEGETQRPKSLPSPLGFCTDRGPDLHTLRSEEPETPRYLKGALSLLSSVQIEGHPVSLPLHVHSVSCSPSDEGPSPWGLLDSLVCPKDEGPAVETEAMCPSAAASELEQSTELDSLFKGLALTVQWES
36	IL-20Rβ	LPLALALFAFVGFMLILVVVLLSV	WKMGQLLRYSCCPAVVLPDTLKITSSSQKLISCRKEEVDACAVAVLSSEHLFGVW	ISQT
