## Supplement Table 3 for "A Cytokine Receptor Signaling Atlas Reveals How STAT Mosaics Fine-Tune T Cell Function"

### Sheet: Sheet1
Stemness	Activation	Effector	Exhaustion	ISG	Proliferation
Tcf7	Cd69	Gzmb	Pdcd1	Isg15	Mki67
Lef1	Egr1	Gzma	Havcr2	Ifit1	Top2a
Il7r	Fos	Prf1	Lag3	Ifit2	Tpx2
Ccr7	Jun	Ifng	Tigit	Ifit3	Cenpf
Sell	Junb	Nkg7	Cd244a	Mx1	Birc5
Slamf6	Jund	Fasl	Ctla4	Mx2	Ube2c
Bach2	Atf3	Ctsw	Entpd1	Oas1a	Cdk1
Klf2	Nr4a1	Ccl5	Tox	Oas2	Ccnb1
Bcl6	Nr4a2	Tbx21		Rsad2	Ccna2
Id3	Dusp1	Id2		Irf7	Mcm5
Myb	Dusp2	Zeb2		Usp18	Pcna
S1pr1	Nfkbia	Klrg1		Stat1
	Rel
